# Osmotic adaptation rather than stress response: A time-resolved proteomic analysis of PEG-induced water limitation in *Phytophthora cinnamomi*

**DOI:** 10.64898/2026.08.30.747438

**Authors:** Leann Seesom Vinson, Trevor Loo, Samarth Kulshreshtha, Renwick Charles Joseph Dobson, Claudia-Nicole Meisrimler

## Abstract

Water availability is critical for plants and their microbial communities, including pathogens. The plant pathogen *Phytophthora cinnamomi* persists in soils with fluctuating moisture, yet cellular responses to water limitation remain poorly understood in *Phytophthora* and oomycetes more broadly. Although we recently characterized the proteomic response of *P. cinnamomi* to NaCl-induced osmotic and ionic stress, its response to PEG-mediated water limitation remains poorly understood, leaving a critical gap in our understanding of drought-relevant stress adaptation. Here, we quantified mycelial growth and profiled time-resolved proteome dynamics of *P. cinnamomi* during polyethylene glycol (PEG-3350)-treatment, simulating moderate water limiting conditions. Treatment with 5% PEG-3350 enhanced radial mycelial growth relative to controls, with no early growth inhibition observed. Label-free proteomics identified 1,097 protein groups, with 880 proteins shared between conditions and an asymmetric abundance profile dominated by decreasing protein abundance over time. Only a small subset of proteins increased, mainly enzymes involved in redox buffering (e.g., thioredoxin and glutaredoxin-like proteins) and mitochondrial/metabolic regulation (e.g., alternative oxidase) and mitochondrial/metabolic regulation. Hierarchical clustering revealed a potential three-phase temporal program: early translational and regulatory remodeling (1–6 HPT), sustained metabolic adjustment (6–12 HPT), and delayed engagement of redox and proteostasis functions (12–24 HPT). Network analysis demonstrated that redox-associated function was integrated throughout this adaptation, with individual clusters further specialized by cofactor preference (NADP-versus NAD-dependent enzymes) and distinct metabolic roles (malate dehydrogenase, CoA-ligase activity). This coordinated, multi-phase reorganization sustained mycelial growth despite moderate osmotic stress, indicating that *P. cinnamomi* employs active proteomic adaptation rather than passive stress tolerance. These findings reveal the cellular mechanisms underlying drought persistence in this invasive pathogen and suggest molecular targets for disease management under water-limited conditions.
