## Supplemental tables S1 to S4 for "Osmotic adaptation rather than stress response: A time-resolved proteomic analysis of PEG-induced water limitation in *Phytophthora cinnamomi*": S4.xlsx

### Sheet: master list
P. cinnamomi_ID	P. infestans Protein ID	STRING ID_p.infestans
KAG6584830.1	XP_002903741.1	D0NAD8, PITG_08346
EGZ13355.1	KAI9984250.1	D0NYH9, PITG_17716
GMF15978.1		D0NC73, PITG_09526
G4ZH76		D0NEK9, PITG_10207
ETK92095.1		D0P383, PITG_21127
A0A9W6TWJ8		D0MSB0, PITG_01042
KAG6594092.1		D0MV08, PITG_01248
ETP06749.1		D0N700, PITG_06995
G4YU68		D0N3B2, PITG_05636
AEF15753.1
GMF52571.1		D0N198, PITG_04443
G4YUN7		D0N865, PITG_06815
DAZ88200.1		A0A0W8E061, AM587_10000573
KAG6578235.1		D0NBJ8, PITG_09394
G4YIQ2		D0NXI2, PITG_18012
A0A9W6U6R1		D0NEF1, PITG_10144
G4YQL6		D0MVW8, PITG_02267
KAG6576169.1		D0P467, PITG_21293
ETK73517.1		D0NYW9, PITG_19129
ETI47624.1		D0NRD5, PITG_15492
KAF1777984.1		D0NVB4, PITG_16661
ETO67281.1		D0N1T1, PITG_04681
KAG3068092.1		D0N1F9, PITG_04522
G4Z5K1		D0NE49, PITG_10032
KAG6574433.1		D0NFT2, PITG_10941
G4ZPQ4		D0MQT7, PITG_00443
A0A9W6YIM1		D0MTB4, PITG_01462
KAF1775425.1		D0N050, PITG_03392
GMF21696.1		D0NJX8, PITG_12947
KAG3026578.1		D0P0N7, PITG_19871
DAZ88203.1		D0N1A7, PITG_04452
KAE9316464.1		D0NBG4, PITG_09345
GMF11388.1		D0NCA2, PITG_09563
GMF54562.1		D0MT62, PITG_01408
A0A6A3NFS7		D0MZK2, PITG_03178
KAG6576180.1		D0P467, PITG_21293
KAG6574449.1		D0NXJ3, PITG_18025
GMF60490.1		D0MYB4, PITG_03712
KAG6572541.1		D0MS08, PITG_00921
A0A9W7D9T7		D0N7P4, PITG_07278
DAZ98182.1		D0MT13, PITG_00156
KAG6596042.1		D0P4H6, PITG_21313
KAE8940052.1		D0MT34, PITG_00179
KAG6579888.1		D0MVP3, PITG_02182
G4ZCU5		D0NQ85, PITG_15243
KAG6584562.1		D0NXY8, PITG_18354
AAY43418.1		D0N999, PITG_08014
KAG6576146.1		D0NIH8, PITG_11767
KAG6576466.1		D0MRG2, PITG_00693
KAF4318755.1		D0MUG8, PITG_01943
KAE9343358.1		D0P074, PITG_19535
EGZ09694.1		D0N4E3, PITG_06237
KAF1784089.1		D0N014, PITG_03353
ETP36228.1		D0N4E3, PITG_06237
KAG6584723.1		D0NXV5, PITG_18316
H3G964		D0P1L9, PITG_19961
KAG6574467.1		D0NXI2, PITG_18012
KAG6584581.1		D0P2X8, PITG_20849
GMF09978.1		D0MT62, PITG_01408
KAG3176499.1		D0NH95, PITG_10863
EGZ15739.1		D0MR27, PITG_00543
KAG6572533.1		D0MS50, PITG_00972
A0A081A713		D0MT70, PITG_01417
KAG6582837.1		D0NJ60, PITG_12151
KAG6586788.1		D0NRY2, PITG_15873
KAG6574422.1		D0NFV0, PITG_10967
KAG6576461.1		D0MR71, PITG_00588
KAG6579940.1		D0MVI6, PITG_02114
KAG3078970.1		D0NP68, PITG_14850
KAG6609622.1		D0MXP8, PITG_03477
KAG6580021.1		D0NWC6, PITG_17753
KAG1687764.1		D0P338, PITG_21153
KAG6584506.1		PITG_18312
KAG6584805.1		D0NKB9, PITG_13116
KAE9228744.1		D0NSC8, PITG_15697
KAG6615017.1		D0NLB9, PITG_12864
KAG6572765.1		D0MWV1, PITG_02642
KAG6583167.1		D0P142, PITG_20041
KAE9130659.1		D0N3L1, PITG_05117
KAG6584844.1		D0NML7, PITG_13713
KAG6611536.1		D0NT91, PITG_15531
KAG6582970.1		D0NNT0, PITG_14173
KAF1795771.1		D0NJI0, PITG_12288
KAG2920251.1		D0NM53, PITG_13500
KAF1790698.1		D0N7S3, PITG_07308
KAG1695275.1		D0N7G4, PITG_07173
KAE9248982.1		D0NG72, PITG_11110
KAE9224463.1		D0NKY3, PITG_12684
KAG2816257.1		D0NC99, PITG_09556
KAG6574463.1		D0NXI2, PITG_18012
KAG2525535.1		D0MY21, PITG_03611
KAG6582857.1		D0N8Y9, PITG_07717
KAG6584708.1		D0NXT7, PITG_18296
KAG6582881.1		D0N4B7, PITG_06205
KAG1708801.1		D0MUR6, PITG_02049
EGZ20616.1		D0NW33, PITG_17452

### Sheet: cluster list
A	ID	B	ID	C	ID	D	ID	E	ID	F	ID	G	ID
KAG6584830.1	D0NAD8, PITG_08346	EGZ20616.1	D0NW33, PITG_17452	EGZ13355.1	D0NYH9, PITG_17716	GMF15978.1	D0NC73, PITG_09526	G4ZH76	D0NEK9, PITG_10207	ETK92095.1	D0P383, PITG_21127	A0A9W6TWJ8	D0MSB0, PITG_01042
KAG6594092.1	D0MV08, PITG_01248	ETP06749.1	D0N700, PITG_06995	G4YU68	D0N3B2, PITG_05636	AEF15753.1	0	GMF52571.1	D0N198, PITG_04443	G4YUN7	D0N865, PITG_06815	DAZ88200.1	A0A0W8E061, AM587_10000573
KAG6578235.1	D0NBJ8, PITG_09394	G4YIQ2	D0NXI2, PITG_18012	A0A9W6U6R1	D0NEF1, PITG_10144	G4YQL6	D0MVW8, PITG_02267	KAG6576169.1	D0P467, PITG_21293	ETK73517.1	D0NYW9, PITG_19129	ETI47624.1	D0NRD5, PITG_15492
KAF1777984.1	D0NVB4, PITG_16661	ETO67281.1	D0N1T1, PITG_04681	KAG3068092.1	D0N1F9, PITG_04522	G4Z5K1	D0NE49, PITG_10032	KAG6574433.1	D0NFT2, PITG_10941	G4ZPQ4	D0MQT7, PITG_00443	A0A9W6YIM1	D0MTB4, PITG_01462
KAF1775425.1	D0N050, PITG_03392	GMF21696.1	D0NJX8, PITG_12947	KAG3026578.1	D0P0N7, PITG_19871	DAZ88203.1	D0N1A7, PITG_04452	KAE9316464.1	D0NBG4, PITG_09345	GMF11388.1	D0NCA2, PITG_09563	GMF54562.1	D0MT62, PITG_01408
A0A6A3NFS7	D0MZK2, PITG_03178	KAG6576180.1	D0P467, PITG_21293	KAG6574449.1	D0NXJ3, PITG_18025	GMF60490.1	D0MYB4, PITG_03712	KAG6572541.1	D0MS08, PITG_00921	A0A9W7D9T7	D0N7P4, PITG_07278	DAZ98182.1	D0MT13, PITG_00156
KAG6596042.1	D0P4H6, PITG_21313	KAE8940052.1	D0MT34, PITG_00179	KAG6579888.1	D0MVP3, PITG_02182	G4ZCU5	D0NQ85, PITG_15243	KAG6584562.1	D0NXY8, PITG_18354	AAY43418.1	D0N999, PITG_08014	KAG6576146.1	D0NIH8, PITG_11767
KAG6576466.1	D0MRG2, PITG_00693	KAF4318755.1	D0MUG8, PITG_01943	KAE9343358.1	D0P074, PITG_19535	EGZ09694.1	D0N4E3, PITG_06237	KAF1784089.1	D0N014, PITG_03353	ETP36228.1	D0N4E3, PITG_06237	KAG6584723.1	D0NXV5, PITG_18316
H3G964	D0P1L9, PITG_19961	KAG6574467.1	D0NXI2, PITG_18012	KAG6584581.1	D0P2X8, PITG_20849	GMF09978.1	D0MT62, PITG_01408	KAG3176499.1	D0NH95, PITG_10863	EGZ15739.1	D0MR27, PITG_00543	KAG6572533.1	D0MS50, PITG_00972
A0A081A713	D0MT70, PITG_01417	KAG6582837.1	D0NJ60, PITG_12151	KAG6586788.1	D0NRY2, PITG_15873	KAG6574422.1	D0NFV0, PITG_10967	KAG6576461.1	D0MR71, PITG_00588	KAG6579940.1	D0MVI6, PITG_02114	KAG3078970.1	D0NP68, PITG_14850
KAG6609622.1	D0MXP8, PITG_03477			KAG6580021.1	D0NWC6, PITG_17753	KAG1687764.1	D0P338, PITG_21153	KAG6584506.1	PITG_18312	KAG6584805.1	D0NKB9, PITG_13116	KAE9228744.1	D0NSC8, PITG_15697
KAG6615017.1	D0NLB9, PITG_12864					KAG6572765.1	D0MWV1, PITG_02642	KAG6583167.1	D0P142, PITG_20041	KAE9130659.1	D0N3L1, PITG_05117	KAG6584844.1	D0NML7, PITG_13713
KAG6611536.1	D0NT91, PITG_15531					KAG6582970.1	D0NNT0, PITG_14173	KAF1795771.1	D0NJI0, PITG_12288	KAG2920251.1	D0NM53, PITG_13500	KAF1790698.1	D0N7S3, PITG_07308
						KAG1695275.1	D0N7G4, PITG_07173			KAE9248982.1	D0NG72, PITG_11110	KAE9224463.1	D0NKY3, PITG_12684
						KAG2816257.1	D0NC99, PITG_09556			KAG6574463.1	D0NXI2, PITG_18012
						KAG2525535.1	D0MY21, PITG_03611			KAG6582857.1	D0N8Y9, PITG_07717
										KAG6584708.1	D0NXT7, PITG_18296
										KAG6582881.1	D0N4B7, PITG_06205
										KAG1708801.1	D0MUR6, PITG_02049
